# Reconstructing bat antiviral immunity using epithelial organoids

**DOI:** 10.1101/2024.04.05.588241

**Authors:** Max J. Kellner, Patrick Zelger, Vanessa Monteil, Gang Pei, Masahiro Onji, Komal Nayak, Matthias Zilbauer, Anne Balkema-Buschmann, Anca Dorhoi, Ali Mirazimi, Josef M. Penninger

**Author notes:** Correspondence (M.J.K), (J.M.P).

## Abstract

Bats are remarkably resilient to viruses with pandemic potential. To resolve largely unknown molecular mechanisms governing their exceptional antiviral immunity, we established an organoid platform to model the entire respiratory airway and intestinal epithelium of the important viral reservoir species *Rousettus aegyptiacus* (Egyptian fruit bat). These bat organoids exhibit an unexpected diversity of cell types and support replication of highly pathogenic zoonotic viruses including Marburg virus (MARV) and MERS-Coronavirus. Following virus infection, bat organoids unleash a strong interferon response, uniquely regulated through virus-dependent and virus-independent mechanisms. By contrast, MARV infected human organoids fail to induce an antiviral gene response and express pro-inflammatory cytokines after interferon stimulation, revealing important molecular differences between bats and humans with implications for lethal Marburg virus infections in primates. These data provide the most comprehensive organoid platform in bats to decode species-specific differences and uncover fundamental principles of bat disease resilience to emerging viruses with pandemic potential.
