## Supplemental Table S5 for "Reconstructing bat antiviral immunity using epithelial organoids"

### Sheet: Sheet1
Name	Sequence	Target Gene	Species	Application
RoKRT5-R	CCACCTAGAAAGGCAGTCGC	KRT5	Rousettus aegyptiacus	RT-qPCR
RoKRT5-F	CAGCGTCAAATTTGTCTCCACC	KRT5	Rousettus aegyptiacus	RT-qPCR
RoTP63-R	TCAAGGGTAGCAGCTGTGTAA	TP63	Rousettus aegyptiacus	RT-qPCR
RoTP63-F	AAGGTCCATGGCCAGTTCAA	TP63	Rousettus aegyptiacus	RT-qPCR
RoSCGB1A1-R	GTGTTCTCGGGGATGTGGTC	SCGB1A1	Rousettus aegyptiacus	RT-qPCR
RoSCGB1A1-F	ACACCTGCGAGTTATCAGGC	SCGB1A1	Rousettus aegyptiacus	RT-qPCR
RoMUC5AC-R	GAACACACCACCTGAGGGTC	MUC5AC	Rousettus aegyptiacus	RT-qPCR
RoMUC5AC-F	GAGCGAGGTCTTCAAGCAGT	MUC5AC	Rousettus aegyptiacus	RT-qPCR
RoFOXJ1-R	ATTTCTTCGCCCTACCTGGC	FOXJ1	Rousettus aegyptiacus	RT-qPCR
RoFOXJ1-F	CCTCCCCAGGTCTCTATCCA	FOXJ1	Rousettus aegyptiacus	RT-qPCR
RoSFTPB-qPCR-R	CCCTAACAACCTCACCTCATC	SFTPB	Rousettus aegyptiacus	RT-qPCR
RoSFTPB-qPCR-F	CCATATTGCCTCTCCCTCTTAAA	SFTPB	Rousettus aegyptiacus	RT-qPCR
RoSFTPC-qPCR-R	ATGGGTCCTAGATGTGGTAGAG	SFTPC	Rousettus aegyptiacus	RT-qPCR
RoSFTPC-qPCR-F	CAGGAGGAGGGCAGTGATA	SFTPC	Rousettus aegyptiacus	RT-qPCR
RoSIX3-R	ACGCCAGGAACACCAAAT	SIX3	Rousettus aegyptiacus	RT-qPCR
RoSIX3-F	TCTCTCCTCTCCCTTTCTTTCT	SIX3	Rousettus aegyptiacus	RT-qPCR
RoIRX2-R	GAGCCAACAGAGGGAGATTATT	IRX2	Rousettus aegyptiacus	RT-qPCR
RoIRX2-F	CTGAGATGACAGATTTGGGTAGAG	IRX2	Rousettus aegyptiacus	RT-qPCR
RoDPP4-R	ATGAAGTGGGTCATGTGAGTATAG	DPP4	Rousettus aegyptiacus	RT-qPCR
RoDPP4-F	TGGATGCTGGAGTGGATTTC	DPP4	Rousettus aegyptiacus	RT-qPCR
RoACE2-R	GGTGGCAGAAGACCCATGTT	ACE2	Rousettus aegyptiacus	RT-qPCR
RoACE2-F	ATGCCACACAACCCTACCTG	ACE2	Rousettus aegyptiacus	RT-qPCR
RoKRT20-R	TTCTTGCACGACTGTCCTAATC	KRT20	Rousettus aegyptiacus	RT-qPCR
RoKRT20-F	GCCTTCTGGAAGGAGAAGATATG	KRT20	Rousettus aegyptiacus	RT-qPCR
RoSLC2A2-R	CCTGGTCTTCCTGAACTTCTTATT	SLC2A2	Rousettus aegyptiacus	RT-qPCR
RoSLC2A2-F	CCACCTTTCTCCTTTCCTCTTAC	SLC2A2	Rousettus aegyptiacus	RT-qPCR
RoLGR5-R	CCAGGTGCCTACCATCTTTAC	LGR5	Rousettus aegyptiacus	RT-qPCR
RoLGR5-F	GGTGAGGTTTGCCTTGTCTA	LGR5	Rousettus aegyptiacus	RT-qPCR
LOC107521776-RoIFNL3-R	TCAGACACACAGGTCTCCA	LOC107521776-IFNL3-like	Rousettus aegyptiacus	RT-qPCR
LOC107521776-RoIFNL3-F	CTCTGTCACGTTCAACCTCTTC	LOC107521776-IFNL3-like	Rousettus aegyptiacus	RT-qPCR
RoIFIT1-R	ATCTGCCAGGTGTATGTAAGC	IFIT1	Rousettus aegyptiacus	RT-qPCR
RoIFIT1-F	GCCTAGAGGACAGGATAGAGAA	IFIT1	Rousettus aegyptiacus	RT-qPCR
RoMX1-IDT-R	CTGTCAGGTGTGGAAGGATTT	MX1	Rousettus aegyptiacus	RT-qPCR
RoMX1-IDT-F	AGGGAGAAGGAGAAGGAGAAG	MX1	Rousettus aegyptiacus	RT-qPCR
RoISG15-R	GGACTTTCCCTTGGAAGTTCAG	ISG15	Rousettus aegyptiacus	RT-qPCR
RoISG15-F	ATCCTGGTGAGGAACGAGAG	ISG15	Rousettus aegyptiacus	RT-qPCR
RoIFIT3-R	AAGCTCAGGACACGCAATAC	IFIT3	Rousettus aegyptiacus	RT-qPCR
RoIFIT3-F	GGGAAACTATGCTTGGGTCTAC	IFIT3	Rousettus aegyptiacus	RT-qPCR
RoEEF1A1-R	GCCTGTGATGTGCCTGTAA	EEF1A1	Rousettus aegyptiacus	RT-qPCR
RoEEF1A1-F	GTATGCCTGGGTCTTGGATAAA	EEF1A1	Rousettus aegyptiacus	RT-qPCR
hEEF1A1-R	GAGAACACCAGTCTCCACTCGG	EEF1A1	Human	RT-qPCR
hEEF1A1-F	GATGGCAATGCCAGTGGAACCA	EEF1A1	Human	RT-qPCR
hIFNL3-R	CCTCCAGAACCTTCAGCGTCAG	IFNL3	Human	RT-qPCR
hIFNL3-F	TCGCTTCTGCTGAAGGACTGCA	IFNL3	Human	RT-qPCR
hMX1-R	AGCTCGGCAACAGACTCTTC	MX1	Human	RT-qPCR
hMX1-F	GATGATCAAAGGGATGTGGC	MX1	Human	RT-qPCR
HCoV-MERS-LS	AGCTTGGCTATCTCACTTC	Leader	MERS-CoV	RT-qPCR
Erdman-MERS-qPCR-N3-R	TCTGTCCTGTCTCCGCCAAT	N-gene	MERS-CoV	RT-qPCR
Erdman-MERS-qPCR-N3-F	GGGTGTACCTCTTAATGCCAATTC	N-gene	MERS-CoV	RT-qPCR
SARS-Frankfurt1-R	GCGTCAATGTGCTTGTTCAG	N-gene	SARS-CoV-1	RT-qPCR
SARS-Frankfurt1-F	CGGGAACATGGCTGACTTAT	N-gene	SARS-CoV-1	RT-qPCR
Vapalahti-MARV-qPCR-R	AATGCATCCAATCAAATAAATTC	L-gene	MARV	RT-qPCR
Vapalahti-MARV-qPCR-F	TACTGATCTTGAGAAATACAACCTCGC	L-gene	MARV	RT-qPCR
CRISPR-sgRNA-IRF9-top1	caccGGAGAGCGGGCAGTTCCCAG	IRF9	Rousettus aegyptiacus	CRISPR
CRISPR-sgRNA-IRF9-bottom1	aaacCTGGGAACTGCCCGCTCTCC	IRF9	Rousettus aegyptiacus	CRISPR
CRISPR-Scrambled-top1	caccGACATTCACCGCTAATAGAAT	NA	NA	CRISPR
CRISPR-Scrambled-bottom1	aaacATTCTATTAGCGGTGAATGTC	NA	NA	CRISPR
NEBNext Index 1	CAAGCAGAAGACGGCATACGAGATCGTGATGTGACTGGAGTTCAGACGTGTGCTCTTCCGATCT	NA	NA	PlateSeq NGS
NEBNext Universal PCR Primer	AATGATACGGCGACCACCGAGATCTACACTCTTTCCCTACACGACGCTCTTCCGATCT	NA	NA	PlateSeq NGS
PLATEseq second strand primer	CAGACGTGTGCTCTTCCGATCTNNNNNN	NA	NA	PlateSeq NGS
Oligo-dT-BC49	CTACACGACGCTCTTCCGATCTACTGACTTNNNNNNNNNNNNTTTTTTTTTTTTTTTTTTTTTTTTTTTTTTVN	NA	NA	PlateSeq NGS
Oligo-dT-BC48	CTACACGACGCTCTTCCGATCTATTGTCCTNNNNNNNNNNNNTTTTTTTTTTTTTTTTTTTTTTTTTTTTTTVN	NA	NA	PlateSeq NGS
Oligo-dT-BC47	CTACACGACGCTCTTCCGATCTCCGGTGAANNNNNNNNNNNNTTTTTTTTTTTTTTTTTTTTTTTTTTTTTTVN	NA	NA	PlateSeq NGS
Oligo-dT-BC46	CTACACGACGCTCTTCCGATCTGTTAGCGTNNNNNNNNNNNNTTTTTTTTTTTTTTTTTTTTTTTTTTTTTTVN	NA	NA	PlateSeq NGS
Oligo-dT-BC45	CTACACGACGCTCTTCCGATCTCGCAAAATNNNNNNNNNNNNTTTTTTTTTTTTTTTTTTTTTTTTTTTTTTVN	NA	NA	PlateSeq NGS
Oligo-dT-BC44	CTACACGACGCTCTTCCGATCTCTCCCCTTNNNNNNNNNNNNTTTTTTTTTTTTTTTTTTTTTTTTTTTTTTVN	NA	NA	PlateSeq NGS
Oligo-dT-BC43	CTACACGACGCTCTTCCGATCTGTCAAGGTNNNNNNNNNNNNTTTTTTTTTTTTTTTTTTTTTTTTTTTTTTVN	NA	NA	PlateSeq NGS
Oligo-dT-BC42	CTACACGACGCTCTTCCGATCTACACGCCANNNNNNNNNNNNTTTTTTTTTTTTTTTTTTTTTTTTTTTTTTVN	NA	NA	PlateSeq NGS
Oligo-dT-BC41	CTACACGACGCTCTTCCGATCTACGACCTCNNNNNNNNNNNNTTTTTTTTTTTTTTTTTTTTTTTTTTTTTTVN	NA	NA	PlateSeq NGS
Oligo-dT-BC40	CTACACGACGCTCTTCCGATCTAGGAAGAANNNNNNNNNNNNTTTTTTTTTTTTTTTTTTTTTTTTTTTTTTVN	NA	NA	PlateSeq NGS
Oligo-dT-BC39	CTACACGACGCTCTTCCGATCTTCTCTAGTNNNNNNNNNNNNTTTTTTTTTTTTTTTTTTTTTTTTTTTTTTVN	NA	NA	PlateSeq NGS
Oligo-dT-BC38	CTACACGACGCTCTTCCGATCTATCATGTGNNNNNNNNNNNNTTTTTTTTTTTTTTTTTTTTTTTTTTTTTTVN	NA	NA	PlateSeq NGS
Oligo-dT-BC37	CTACACGACGCTCTTCCGATCTATCTAGGANNNNNNNNNNNNTTTTTTTTTTTTTTTTTTTTTTTTTTTTTTVN	NA	NA	PlateSeq NGS
Oligo-dT-BC36	CTACACGACGCTCTTCCGATCTTAGCATACNNNNNNNNNNNNTTTTTTTTTTTTTTTTTTTTTTTTTTTTTTVN	NA	NA	PlateSeq NGS
Oligo-dT-BC35	CTACACGACGCTCTTCCGATCTTCCAAGTCNNNNNNNNNNNNTTTTTTTTTTTTTTTTTTTTTTTTTTTTTTVN	NA	NA	PlateSeq NGS
Oligo-dT-BC34	CTACACGACGCTCTTCCGATCTGAGTTACTNNNNNNNNNNNNTTTTTTTTTTTTTTTTTTTTTTTTTTTTTTVN	NA	NA	PlateSeq NGS
Oligo-dT-BC33	CTACACGACGCTCTTCCGATCTGGTTTCGCNNNNNNNNNNNNTTTTTTTTTTTTTTTTTTTTTTTTTTTTTTVN	NA	NA	PlateSeq NGS
Oligo-dT-BC32	CTACACGACGCTCTTCCGATCTGCAACTAGNNNNNNNNNNNNTTTTTTTTTTTTTTTTTTTTTTTTTTTTTTVN	NA	NA	PlateSeq NGS
Oligo-dT-BC31	CTACACGACGCTCTTCCGATCTTAGCTAGCNNNNNNNNNNNNTTTTTTTTTTTTTTTTTTTTTTTTTTTTTTVN	NA	NA	PlateSeq NGS
Oligo-dT-BC30	CTACACGACGCTCTTCCGATCTAACAGTTGNNNNNNNNNNNNTTTTTTTTTTTTTTTTTTTTTTTTTTTTTTVN	NA	NA	PlateSeq NGS
Oligo-dT-BC29	CTACACGACGCTCTTCCGATCTTTCCCGCANNNNNNNNNNNNTTTTTTTTTTTTTTTTTTTTTTTTTTTTTTVN	NA	NA	PlateSeq NGS
Oligo-dT-BC28	CTACACGACGCTCTTCCGATCTCATAACCCNNNNNNNNNNNNTTTTTTTTTTTTTTTTTTTTTTTTTTTTTTVN	NA	NA	PlateSeq NGS
Oligo-dT-BC27	CTACACGACGCTCTTCCGATCTGCTAACGGNNNNNNNNNNNNTTTTTTTTTTTTTTTTTTTTTTTTTTTTTTVN	NA	NA	PlateSeq NGS
Oligo-dT-BC26	CTACACGACGCTCTTCCGATCTTTTTACCGNNNNNNNNNNNNTTTTTTTTTTTTTTTTTTTTTTTTTTTTTTVN	NA	NA	PlateSeq NGS
Oligo-dT-BC25	CTACACGACGCTCTTCCGATCTAGACTCGCNNNNNNNNNNNNTTTTTTTTTTTTTTTTTTTTTTTTTTTTTTVN	NA	NA	PlateSeq NGS
Oligo-dT-BC24	CTACACGACGCTCTTCCGATCTTTGGAAACNNNNNNNNNNNNTTTTTTTTTTTTTTTTTTTTTTTTTTTTTTVN	NA	NA	PlateSeq NGS
Oligo-dT-BC23	CTACACGACGCTCTTCCGATCTCCCAAACANNNNNNNNNNNNTTTTTTTTTTTTTTTTTTTTTTTTTTTTTTVN	NA	NA	PlateSeq NGS
Oligo-dT-BC22	CTACACGACGCTCTTCCGATCTTAGAGATCNNNNNNNNNNNNTTTTTTTTTTTTTTTTTTTTTTTTTTTTTTVN	NA	NA	PlateSeq NGS
Oligo-dT-BC21	CTACACGACGCTCTTCCGATCTCGCGAATCNNNNNNNNNNNNTTTTTTTTTTTTTTTTTTTTTTTTTTTTTTVN	NA	NA	PlateSeq NGS
Oligo-dT-BC20	CTACACGACGCTCTTCCGATCTAAAGCGAGNNNNNNNNNNNNTTTTTTTTTTTTTTTTTTTTTTTTTTTTTTVN	NA	NA	PlateSeq NGS
Oligo-dT-BC19	CTACACGACGCTCTTCCGATCTTTCACATGNNNNNNNNNNNNTTTTTTTTTTTTTTTTTTTTTTTTTTTTTTVN	NA	NA	PlateSeq NGS
Oligo-dT-BC18	CTACACGACGCTCTTCCGATCTCTTCGTCTNNNNNNNNNNNNTTTTTTTTTTTTTTTTTTTTTTTTTTTTTTVN	NA	NA	PlateSeq NGS
Oligo-dT-BC17	CTACACGACGCTCTTCCGATCTTCTCAGAANNNNNNNNNNNNTTTTTTTTTTTTTTTTTTTTTTTTTTTTTTVN	NA	NA	PlateSeq NGS
Oligo-dT-BC16	CTACACGACGCTCTTCCGATCTATGCCTCANNNNNNNNNNNNTTTTTTTTTTTTTTTTTTTTTTTTTTTTTTVN	NA	NA	PlateSeq NGS
Oligo-dT-BC15	CTACACGACGCTCTTCCGATCTCGACTTGTNNNNNNNNNNNNTTTTTTTTTTTTTTTTTTTTTTTTTTTTTTVN	NA	NA	PlateSeq NGS
Oligo-dT-BC14	CTACACGACGCTCTTCCGATCTCAGTACCTNNNNNNNNNNNNTTTTTTTTTTTTTTTTTTTTTTTTTTTTTTVN	NA	NA	PlateSeq NGS
Oligo-dT-BC13	CTACACGACGCTCTTCCGATCTCAAGGAAGNNNNNNNNNNNNTTTTTTTTTTTTTTTTTTTTTTTTTTTTTTVN	NA	NA	PlateSeq NGS
Oligo-dT-BC12	CTACACGACGCTCTTCCGATCTTGGCTCTANNNNNNNNNNNNTTTTTTTTTTTTTTTTTTTTTTTTTTTTTTVN	NA	NA	PlateSeq NGS
Oligo-dT-BC11	CTACACGACGCTCTTCCGATCTGCATAGTCNNNNNNNNNNNNTTTTTTTTTTTTTTTTTTTTTTTTTTTTTTVN	NA	NA	PlateSeq NGS
Oligo-dT-BC10	CTACACGACGCTCTTCCGATCTCGTTTCATNNNNNNNNNNNNTTTTTTTTTTTTTTTTTTTTTTTTTTTTTTVN	NA	NA	PlateSeq NGS
Oligo-dT-BC9	CTACACGACGCTCTTCCGATCTCGCGTTATNNNNNNNNNNNNTTTTTTTTTTTTTTTTTTTTTTTTTTTTTTVN	NA	NA	PlateSeq NGS
Oligo-dT-BC8	CTACACGACGCTCTTCCGATCTTGAGGACTNNNNNNNNNNNNTTTTTTTTTTTTTTTTTTTTTTTTTTTTTTVN	NA	NA	PlateSeq NGS
Oligo-dT-BC7	CTACACGACGCTCTTCCGATCTCCTCAAGCNNNNNNNNNNNNTTTTTTTTTTTTTTTTTTTTTTTTTTTTTTVN	NA	NA	PlateSeq NGS
Oligo-dT-BC6	CTACACGACGCTCTTCCGATCTCGTGCTGANNNNNNNNNNNNTTTTTTTTTTTTTTTTTTTTTTTTTTTTTTVN	NA	NA	PlateSeq NGS
Oligo-dT-BC5	CTACACGACGCTCTTCCGATCTCTTAGTTGNNNNNNNNNNNNTTTTTTTTTTTTTTTTTTTTTTTTTTTTTTVN	NA	NA	PlateSeq NGS
Oligo-dT-BC4	CTACACGACGCTCTTCCGATCTTTCGACTGNNNNNNNNNNNNTTTTTTTTTTTTTTTTTTTTTTTTTTTTTTVN	NA	NA	PlateSeq NGS
Oligo-dT-BC3	CTACACGACGCTCTTCCGATCTTGAATCAGNNNNNNNNNNNNTTTTTTTTTTTTTTTTTTTTTTTTTTTTTTVN	NA	NA	PlateSeq NGS
Oligo-dT-BC2	CTACACGACGCTCTTCCGATCTCGTTGTCANNNNNNNNNNNNTTTTTTTTTTTTTTTTTTTTTTTTTTTTTTVN	NA	NA	PlateSeq NGS
Oligo-dT-BC1	CTACACGACGCTCTTCCGATCTTGAACACGNNNNNNNNNNNNTTTTTTTTTTTTTTTTTTTTTTTTTTTTTTVN	NA	NA	PlateSeq NGS
